# Crowdfunded whole-genome sequencing of the celebrity cat Lil BUB identifies causal mutations for her osteopetrosis and polydactyly

**DOI:** 10.1101/556761

**Authors:** Mike Bridavsky, Heiner Kuhl, Arthur Woodruff, Uwe Kornak, Bernd Timmermann, Norbert Mages, 99 Lives Consortium, Darío G. Lupiáñez, Orsolya Symmons, Daniel M. Ibrahim

## Abstract

Rare diseases and their underlying molecular causes are often poorly studied, posing challenges for patient diagnosis and prognosis. The development of next-generation sequencing and its decreasing costs promises to alleviate such issues by supplying personal genomic information at a moderate price. Here, we used crowdfunding as an alternative funding source to sequence the genome of Lil BUB, a celebrity cat affected by rare disease phenotypes characterized by supernumerary digits, osteopetrosis and dwarfism, all phenotypic traits that also occur in human patients. We discovered that Lil BUB is affected by two distinct mutations: a heterozygous mutation in the limb enhancer of the *Sonic hedgehog* gene, previously associated with polydactyly in Hemingway cats; and a novel homozygous frameshift deletion affecting the *TNFRSF11A* (*RANK*) gene, which has been linked to osteopetrosis in humans. We communicated the progress of this project to a large online audience, detailing the ‘inner workings’ of personalized whole genome sequencing with the aim of improving genetic literacy. Our results highlight the importance of genomic analysis in the identification of disease-causing mutations and support crowdfunding as a means to fund low-budget projects and as a platform for scientific communication.
