## Supplemental Table 1 for "Crowdfunded whole-genome sequencing of the celebrity cat Lil BUB identifies causal mutations for her osteopetrosis and polydactyly"

### Sheet: Sheet1
Title	Media outlet	country	date	link
The science of the cat in your computer: our journey into crowdfunded sequencing of LilBUB	the Node	UK	April 2015	http://thenode.biologists.com/the-science-of-the-cat-in-your-computer-our-journey-into-crowdfunded-sequencing-of-lilbub/news/
Sequencing Lil Bub's genome to unlock the mystery of her adorably weird face	Mentalfloss	USA	April 2015	http://mentalfloss.com/article/63554/sequencing-lil-bubs-genome-unlock-mystery-her-adorably-weird-face
Magyar kutatónő vizsgálja a világ legcukibb macskájának különös betegségét	Science Meetup	Hungary	April 2015	https://sciencemeetup.444.hu/2015/04/17/lilbubome-tudomany-es-cukimacska-kontent-egyben
Magyar kutató vizsgálja a világ legcukibb macskáját	Blikk	Hungary	Arpil 2015	http://www.blikk.hu/aktualis/magyar-kutato-vizsgalja-a-vilag-legcukibb-macskajat/wdvmg9j
Scientists to sequence Lil Bub's genome	Gizmodo	USA	May 2015	https://gizmodo.com/scientists-to-sequence-lil-bubs-genome-1706262786
Lil Bub, famous internet cat, is getting her genome sequenced	Washington Post	USA	May 2015	https://www.washingtonpost.com/news/speaking-of-science/wp/2015/05/22/lil-bub-famous-internet-cat-is-getting-her-genome-sequenced/?utm_term=.83bf1b9293ad
Lil Bub Decoded: 'Lilbubome' studies genes of famed internet cat	NBC News	USA	May 2015	https://www.nbcnews.com/science/weird-science/lil-bub-decoded-lilbubome-studies-genes-internet-cat-n363571
How to make a Lil BUB	Petcha	USA	May 2015	https://www.petcha.com/how-to-make-a-lil-bub/
Scientists aim to decode the genetic mystery of Lil BUB	Catster	USA	May 2015	https://www.catster.com/lifestyle/scientists-seek-crowdfunding-sequence-lil-bub-genome
Lil Bub's genome will be sequenced to see just what makes her Lil Bub	Mashable	USA	May 2015	https://mashable.com/2015/05/26/lil-bub-genome-sequenced/#lmvcTGUeqPq3
Adorable genetic anomaly and Internet celebrity “Lil Bub” goes under the microscope	Salon	USA	May 2015	https://www.salon.com/2015/05/22/adorable_genetic_anomaly_and_internet_celebrity_lil_bub_goes_under_the_microscope/
Lil Bub the cat will have her genome sequenced	Slashgear	USA	May 2015	https://www.slashgear.com/lil-bub-the-cat-will-have-her-genome-sequenced-22384947/
Help Scientists Study Lil BUB's Magical DNA	Tech Times	USA	May 2015	https://www.techtimes.com/articles/51119/20150506/help-scientists-study-lil-bubs-dna-for-science.htm
Scientists to sequence genome of one of Web’s most popular cats	Science	USA	May 2015	http://www.sciencemag.org/news/2015/05/scientists-sequence-genome-one-web-s-most-popular-cats
Cute Cat-Ome	GenomeWeb	USA	May 2015	https://www.genomeweb.com/scan/cute-cat-ome
Scientists Are Trying To Find Out Why Lil Bub Looks So Unique	BuzzFeed	USA	May 2015	https://www.buzzfeednews.com/article/natashaumer/lil-bub-is-hot
Celebrity Cat Gets Her Genome Sequenced, Wins Science	SparkNotes	USA	May 2015	http://community.sparknotes.com/2015/05/28/celebrity-cat-gets-her-genome-sequenced-wins-science
Lil Bub: Forscher wollen genetische Mutation analysieren	Der Spiegel	Germany	May 2015	https://www.google.com/search?q=lilbub+sequencing&client=firefox-b-1&ei=DU0IXLqyH6PO5gLjvoh4&start=40&sa=N&ved=0ahUKEwj67O3N2onfAhUjp1kKHWMfAg84HhDw0wMIeA&biw=1175&bih=620
Science Is Finally Going to Solve the Mystery Behind Internet Sensation Lil' Bub	E! News	global	May 2015	https://www.eonline.com/news/659521/science-is-finally-going-to-solve-the-mystery-behind-internet-sensation-lil-bub
Who Is Lil Bub? A Genome Project Takes A Closer Look	Indiana Public Media	USA	May 2015	https://indianapublicmedia.org/news/lil-bub-genome-project-takes-closer-82827/
Die Katze Lil Bub ist ein Internet-Star und Forschungsobjekt	Rhein-Neckar-Zeitung	Germany	May 2015	https://www.rnz.de/wissen/wissenschaft-regional_artikel,-Wissenschaft-Regional-Die-Katze-Lil-Bub-ist-ein-Internet-Star-und-Forschungsobjekt-_arid,101211.html
Genom von Internet-Kätzchen Lil Bub wird entschlüsselt	Welt	Germany	May 2015	https://www.welt.de/newsticker/dpa_nt/infoline_nt/boulevard_nt/article141403012/Genom-von-Internet-Kaetzchen-Lil-Bub-wird-entschluesselt.html
Popular gata de internet "Lil Bub" será estudiada por la ciencia	El Mercurio	Chile	May 2015	https://www.emol.com/noticias/tecnologia/2015/05/25/718407/popular-gata-de-internet-lil-bub-sera-estudiada-por-la-ciencia.html
Un científico español secuenciará el genoma de la gata Lil Bub, estrella de Internet	El Economista	Spain	May 2015	https://ecodiario.eleconomista.es/ciencia/noticias/6755558/05/15/Un-cientifico-espanol-secuenciara-el-genoma-de-la-gata-Lil-Bub-estrella-de-Internet-.html
Tres jóvenes científicos analizarán el genoma de Lil Bub, la gata más singular del mundo	La Vanguardia	Spain	May 2015	https://www.lavanguardia.com/natural/20150525/54431437243/estudio-genetico-de-lil-bub-la-gata-mas-singular-del-mundo.html
Social Media Sensation Lil Bub Gets Her Genome Sequenced	Illumina Community Newsletter	global	Oct 2015	https://www.illumina.com/content/dam/illumina-marketing/documents/icommunity/lupianez-ibrahim-symmons-maxplanck-interview-nextseq-rare-disease-770-2015-032.pdf
Internetstar Lil Bub bringt Licht in die Wissenschaft	NWZ Online	Germany	November 2017	http://live.nwzonline.de/Article/1130840-Internetstar-Lil-Bub-bringt-Licht-in-die-Wissenschaft
Podcast
Lil Bub: Cat celebrity and techie	Katie.show	USA	August 2016	https://katie.show/episodes/2016/8/14/ep-043-lil-bub-cat-celebrity-and-techie
Television
Medizinforschung im Aufbruch - Ist Crowdfunding und vernetztes Forschen die Zukunft?	3sat	Germany	Septemer 2018	http://www.3sat.de/page/?source=/wissenschaftsdoku/sendungen/197502/index.html
