## Supplemental Table 2 for "Crowdfunded whole-genome sequencing of the celebrity cat Lil BUB identifies causal mutations for her osteopetrosis and polydactyly"

### Sheet: Sheet1
ACP5
ADAM8
ADAMTS2
ALPL
ANKH
ATP6V0A2
ATP6V0D2
BMP1
BMP2
BMP6
CA2
CALCR
CASR
CD47
CLCN7
COL1A1
COL1A2
CRTAP
CTSK
DCST1
DCST2
DLX3
DMP1
EFEMP2
ENPP1
ESR1
FAM123B
FAM20C
FBLN5
FERMT3
FGF23
FKBP10
FOS
GJA1
GJA1
GORAB
HPGD
IFITM5
IKBKG
ITGB3
LEMD3
LEPRE1
LMNA
LRP4
LRP5
LRP6
MAFB
MMP2
NFATC1
OCSTAMP
OSTM1
PHEX
PLEKHM1
PLOD1
PLOD2
PPIB
PTH1R
PYCR1
RASGRP2
RUNX2
SEMA3A
SEMA4D
SERPINF1
SERPINH1
SLC17A7
SLC29A3
SLC34A3
SLC39A13
SLC4A2
SNX10
SOST
SP7
SPHK1
SPI1
SPP1
TBXAS1
TCIRG1
TGFB1
TMEM38B
TNFRSF11A
TNFRSF11B
TNFSF11
TRAF6
TREM2
TYROBP
VDR
WNT1
WNT10B
WNT16
ZMPSTE24
